# Genomic and ecologic characteristics of the airway microbial-mucosal complex

**DOI:** 10.1101/2022.09.08.507073

**Authors:** Leah Cuthbertson, Ulrike Löber, Jonathan S. Ish-Horowicz, Claire N. McBrien, Colin Churchward, Jeremy C. Parker, Michael T. Olanipekun, Conor Burke, Orla O’Carroll, John Faul, Gwyneth A. Davies, Keir E. Lewis, Julian M. Hopkin, Joy Creaser-Thomas, Robin Goshal, Kian Fan Chung, Stefan Piatek, Saffron A.G. Willis-Owen, Theda U. P. Bartolomaeus, Till Birkner, Sarah Dwyer, Nitin Kumar, Elena M. Turek, A. William Musk, Jenni Hui, Michael Hunter, Alan James, Marc-Emmanuel Dumas, Sarah Filippi, Michael J. Cox, Trevor D. Lawley, Sofia K. Forslund, Miriam F. Moffatt, William O.C. Cookson

## Abstract

Lung diseases due to infection and dysbiosis affect hundreds of millions of people world-wide^1-4^. Microbial communities at the airway mucosal barrier are conserved and highly ordered^5^, reflecting symbiosis and co-evolution with human host factors^6^. Freed of selection to digest nutrients for the host, the airway microbiome underpins cognate management of mucosal immunity and pathogen resistance. We show here the results of the first systematic culture and whole-genome sequencing of the principal airway bacterial species, identifying abundant novel organisms within the genera *Streptococcus, Pauljensenia, Neisseria* and *Gemella*. Bacterial genomes were enriched for genes encoding antimicrobial synthesis, adhesion and biofilm formation, immune modulation, iron utilisation, nitrous oxide (NO) metabolism and sphingolipid signalling. RNA-targeting CRISPR elements in some taxa suggest the potential to prevent or treat specific viral infections. Homologues of human *RO60* present in *Neisseria* spp. provide a possible respiratory primer for autoimmunity in systemic lupus erythematosus (SLE) and Sjögren syndrome. We interpret the structure and biogeography of airway microbial communities from clinical surveys in the context of whole-genome content, identifying features of airway dysbiosis that may presage breakdown of homeostasis during acute attacks of asthma and chronic obstructive pulmonary disease (COPD). We match the gene content of isolates to human transcripts and metabolites expressed late in airway epithelial differentiation, identifying pathways that can sustain host interactions with the microbiota. Our results provide a systematic basis for decrypting interactions between commensals, pathogens, and mucosal immunity in lung diseases of global significance.
