## Supplemental Table 3 for "Genomic and ecologic characteristics of the airway microbial-mucosal complex"

### Sheet: OTU reads and isolates to 85%
OTU	Isolates	Celf_LLL_Control	Celf_LLL_Asthma	Celf_Pops_C	Celf_Pops_A	BUS_pops_C	BUS_pops_A
Veillonella_25587	Veillonella atypica 20925_1_29,Veillonella atypica 27098_8_30,Veillonella n.sp. 27098_8_77,Veillonella atypica 27098_8_79,Veillonella infantium 27098_8_111	0.0829129	0.0677986	0.0954346	0.081982	0.109815	0.109417
Streptococcus_34502	Streptococcus chosunense 27098_8_53,Streptococcus n.sp. 27098_8_86,Streptococcus n.sp. 20925_1_44,Streptococcus n.sp. 27098_8_22,Streptococcus n.sp. 27098_8_69,Streptococcus n.sp. 27098_8_91,Streptococcus n.sp. 20925_1_69,Streptococcus n.sp. 27098_8_103,Streptococcus n.sp. 27098_8_109,Streptococcus n.sp. 27098_8_76,Streptococcus mitis 27098_8_87,Streptococcus n.sp. 27098_8_23,Streptococcus n.sp. …	0.116446	0.106861	0.0967608	0.104202	0.101064	0.108787
Streptococcus_30254	Streptococcus salivarius 20925_1_11,Streptococcus salivarius 20925_1_13,Streptococcus salivarius 27098_8_110,Streptococcus salivarius 27098_8_117,Streptococcus salivarius 27098_8_119,Streptococcus salivarius 27098_8_152,Streptococcus salivarius 27098_8_153,Streptococcus n.sp. 27098_8_74	0.0651791	0.0820504	0.0736141	0.0730034	0.107929	0.126805
Streptococcus_26339	Streptococcus n.sp. 27098_8_113,Streptococcus n.sp. 27098_8_73,Streptococcus gordonii 27098_8_101,Streptococcus n.sp. 27098_8_75,Streptococcus parasanguinis 20925_1_10,Streptococcus n.sp. 20925_1_77,Streptococcus n.sp. 27098_8_12,Streptococcus parasanguinis 20925_1_143,Streptococcus n.sp. 27098_8_148,Streptococcus parasanguinis 27098_8_150,Streptococcus n.sp. 27098_8_177,Streptococcus n.sp. 27098…	0.0753694	0.0699541	0.0539177	0.0574914	0.0609852	0.0662685
Neisseria_13109	Neisseria flavescens 20925_1_23,Neisseria n.sp. 20925_1_37,Neisseria n.sp. 27098_8_112,Neisseria n.sp. 27098_8_139,Neisseria subflava 27098_8_142,Neisseria n.sp. 27098_8_158	0.0346043	0.0313099	0.0543328	0.0704002	0.0419019	0.0658102
Prevotella_7_9927	Prevotella melaninogenica 27098_8_100	0.0301396	0.0293888	0.0469878	0.0411964	0.0393201	0.0427191
Actinomyces_6937	Pauljensenia n.sp. 20925_1_25,Pauljensenia n.sp. 20925_1_27,Pauljensenia n.sp. 20925_1_34,Pauljensenia n.sp. 20925_1_91,Pauljensenia n.sp. 27098_8_107,Pauljensenia n.sp. 27098_8_83	0.0647971	0.0578627	0.0593441	0.0527816	0.0284849	0.026474
Haemophilus_15525	Haemophilus n.sp. 27098_8_127,Haemophilus parainfluenzae 27098_8_33,Haemophilus_paraphrohaemolyticus_27098_8_11,Haemophilus sputorum 20925_1_15	0.0369605	0.0302396	0.049527	0.0524419	0.0266036	0.0287944
Fusobacterium_18673	no_isolate	0.0103741	0.0116924	0.0296146	0.0264389	0.0369935	0.030182
Prevotella_7_10458	Prevotella histicola 20925_1_16	0.0217147	0.0182059	0.0270767	0.0213058	0.0228615	0.0220237
Gemella_5139	Gemella n.sp. 27098_8_149,Gemella n.sp. 27098_8_155,Gemella n.sp. 27098_8_92,Gemella sanguinis_ 20925_1_41,Gemella sanguinis 20925_1_65,Gemella sanguinis 20925_1_66,Gemella sanguinis 27098_8_105,Gemella sanguinis 27098_8_106	0.0203094	0.019433	0.0207767	0.0291443	0.0172661	0.0169088
Atopobium_29830	Veillonella infantium 27098_8_111	0.019523	0.0172964	0.0179432	0.0145796	0.0203806	0.0208228
Leptotrichia_32689	Leptotrichia wadei 27098_8_16	0.00693337	0.0141331	0.0192134	0.0115449	0.0204487	0.0173444
Granulicatella_16808	Granulicatella adiacens 20925_1_19,Granulicatella n.sp. 20925_1_28,Granulicatella n.sp. 20925_1_45	0.0194192	0.0161613	0.0211961	0.0237573	0.0143657	0.0152772
Actinomyces_6974	Pauljensenia n.sp. 20925_1_25,Pauljensenia n.sp. 20925_1_27,Pauljensenia n.sp. 20925_1_34,Pauljensenia n.sp. 20925_1_91,Pauljensenia n.sp. 27098_8_107,Pauljensenia n.sp. 27098_8_83	0.0190741	0.0188039	0.030551	0.0174787	0.0130941	0.0117576
Prevotella_7_9376	Prevotella histicola 20925_1_16,Prevotella jejuni 20925_1_32	0.00193479	0.00257102	0.00997076	0.00823377	0.0185032	0.0168854
Selenomonas_3_19868	no_isolate	0.0273959	0.028796	0.0118367	0.00663406	0.0162433	0.0125022
Prevotella_7_9528	Prevotella histicola 20925_1_16,Prevotella jejuni 20925_1_32	0.0110074	0.00557547	0.0109447	0.00825292	0.01606	0.0142798
Alloprevotella_27427	no_isolate	0.00618758	0.00477399	0.0123431	0.00965953	0.0148679	0.0117829
Veillonella_24200	Veillonella rogosae 27098_8_62	0.00716592	0.00763751	0.00955093	0.0118761	0.0132883	0.0133535
Porphyromonas_3727	no_isolate	0.00919198	0.00608347	0.00607172	0.0106043	0.01212	0.00835916
Streptococcus_26206	Streptococcus n.sp. 27098_8_113,Streptococcus n.sp. 27098_8_73,Streptococcus gordonii 27098_8_101,Streptococcus n.sp. 27098_8_75,Streptococcus parasanguinis 20925_1_10,Streptococcus n.sp. 20925_1_77,Streptococcus n.sp. 27098_8_12,Streptococcus parasanguinis 20925_1_143,Streptococcus n.sp. 27098_8_148,Streptococcus parasanguinis 27098_8_150,Streptococcus n.sp. 27098_8_177,Streptococcus n.sp. 27098…	0.00299752	0.00361076	0.00575022	0.00701859	0.0116688	0.012968
Haemophilus_14694	Maps to H. Influenzae	0.0341011	0.0504364	0.00381709	0.0180352	0.00200315	0.00174744
Leptotrichiaceae_32040	no_isolate	0.00541867	0.00976203	0.00748916	0.00765375	0.00950824	0.00720149
Veillonella_24413	Veillonella rogosae 27098_8_62	0.00548931	0.00388777	0.0075582	0.00640955	0.00927131	0.00848427
Megasphaera_23559	no_isolate	0.0103247	0.00695129	0.0112659	0.00687356	0.00756011	0.00607074
Leptotrichia_32376	no_isolate	0.00370455	0.00462822	0.0110687	0.0099731	0.00678408	0.00660824
Prevotella_6_8015	no_isolate	0.00747599	0.00689318	0.00518305	0.00503124	0.0079621	0.00765981
Prevotella_8587	Prevotella pallens 20925_1_50	0.00475352	0.00455122	0.005363	0.00451343	0.00872889	0.00725185
Lachnospiraceae_11369	no_isolate	0.00544492	0.0163283	0.00411508	0.00332208	0.00771319	0.00650118
Lachnoanaerobaculum_10729	no_isolate	0.00446596	0.00602923	0.00594524	0.00455224	0.00542963	0.00545753
Actinomyces_6337	no_isolate	0.00756538	0.00417397	0.00820086	0.00683018	0.00345569	0.00302895
Actinobacillus_15207	Haemophilus_paraphrohaemolyticus_27098_8_11,Haemophilus sputorum 20925_1_15	0.0019598	0.00254487	0.00730805	0.00495404	0.00462659	0.00238899
Glutamicibacter_5653	Maps to Tropheryma Whipplei	0.00140218	0.0510872	0.000136248	0.00011049	1.12627e-06	0
Leptotrichia_31667	no_isolate	0.000819552	0.00308677	0.00184026	0.000982547	0.00555191	0.00485447
Veillonella_20746	no_isolate	0.00541054	0.00422289	0.00251852	0.00295981	0.00382469	0.00264602
Rothia_7590	Rothia mucilaginosa 27098_8_135,Rothia mucilaginosa 27098_8_136,Rothia mucilaginosa 27098_8_172	0.00180351	0.00295408	0.00470246	0.00937165	0.00177452	0.00184721
Solobacterium_4582	no_isolate	0.00898756	0.00524664	0.00626873	0.00371961	0.00247178	0.00224123
Streptococcus_32947	Streptococcus chosunense 27098_8_53,Streptococcus n.sp. 27098_8_86,Streptococcus n.sp. 27098_8_113,Streptococcus n.sp. 27098_8_73,Streptococcus n.sp. 20925_1_44,Streptococcus n.sp. 27098_8_22,Streptococcus n.sp. 27098_8_69,Streptococcus n.sp. 27098_8_91,Streptococcus n.sp. 20925_1_69,Streptococcus n.sp. 27098_8_103,Streptococcus n.sp. 27098_8_109,Streptococcus n.sp. 27098_8_76,Streptococcus mitis…	0.00139718	0.00108478	0.00251322	0.00318235	0.00352076	0.00381256
Alloprevotella_28039	no_isolate	0.000228174	0.000283301	0.00112905	0.00108201	0.00409879	0.00409367
Capnocytophaga_4345	no_isolate	0.00147094	0.00400012	0.00146777	0.00520758	0.00314487	0.00143529
	Cumulative % all OTUs	0.801862	0.838392	0.860649	0.844792	0.861697	0.882853
